# PTEN neddylation aggravates CDK4/6 inhibitor resistance in breast cancer

**DOI:** 10.1101/2024.08.06.606911

**Authors:** Fan Liu, Weixiao Liu, Yawen Tan, Yaxin Shang, Sihui Ling, Xiaokun Jiang, Zhen Zhang, Shiyao Sun, Ping Xie

**Affiliations:** Department of Cell Biology, Laboratory for Clinical Medicine, Capital Medical University, Beijing 100069, China; Beijing lnstitute of Hepatology, Beijing Youan Hospital, Capital Medical University, Beijing 100069, China; Department of Breast and Thyroid Surgery, The Second People’s Hospital of Shenzhen, Shenzhen, Guangdong 518035, China; Department of Neurosurgery, Shandong Provincial Hospital affiliated to Shandong First Medical University, Jinan, Shandong 250021, China

## Abstract

The gradual emergence of a novel therapeutic approach lies in the restoration of tumor suppressive machinery. PTEN is a crucial negative regulator of the PI3K/Akt signaling pathway. Protein neddylation modification contributes to PTEN inactivation and fuels breast cancer progression. Here, we highlight that an elevated level of PTEN neddylation is markedly associated with resistance to palbociclib, a CDK4/6 inhibitor used in luminal subtype breast cancer patients. Mechanistically, PTEN neddylation activates the PI3K/Akt signaling pathway, and more notably, upregulates the activity of the AP-1 transcription factor. Our data showed that PTEN neddylation stabilizes JUND, a transcription factor involved in the AP-1 complex, by disrupting its interaction with the E3 ubiquitin ligase ITCH. Consequently, activated JUND leads to the release of cytokines and chemokines, which in turn may drive an inflammatory tumor microenvironment, potentially contributing to drug resistance. Then, we identified Echinacoside as a potent inhibitor of PTEN neddylation both *in vivo* and *in vitro* by disrupting its interaction with XIAP, the E3 ligase responsible for PTEN neddylation. Combination of Echinacoside effectively overcome resistance to palbociclib in breast cancer treatment. These findings highlight targeting PTEN neddylation as a promising strategy for restoring tumor suppressor activity and overcoming resistance.
