## Supplementary material for "PTEN neddylation aggravates CDK4/6 inhibitor resistance in breast cancer": Supplementary Table 1.xls

### Sheet: ZL-Brcsur1801
Supplementary information, Table 1, List of pathological information of ZL-Brcsur1801
								ER		PR		HER2		KI67		T	N	M	INFORMATION OF SURGICAL AND FOLLOWUP
NUMBER	SAMPLE ID	TYPES OF PATHOLOGY	GRADE	STAGE	TNM	AGE	SURVIVAL PERIOD（Month）	ER	ER STATUS	PR	PR STATUS	HER2	HER2 STATUS	KI67	KI67 STATUS	TUMOR SIZE	NODES	METASTASIS	TIME OF ADMISSION	TIME OF OPERATION	DAYS TO LAST FOLLOWUP	SURVIVAL STATUS TO LAST FOLLOWUP
A01	13-00282	IDC	2	Ⅳ	T2N0M1	58	64	2	2	2	2	（2+）1	1	1（60%）	1	（left 2.3cm）2	N0	M1	2013-01-04	2013-01-08	2018-10-23	Deceased
A03	13-01981	IDC	2	ⅡA	T2N0M0	74	68	1（>80%+）	1	1（10%-20%+）	1	（1+）1	1	1（30%-40%）	1	(right 2,5*1.8)	N0	M0	2013-02-01	2013-02-05	2018-10-23	Living
A05	13-02002	IDC	2	Ⅳ	T2N0M1	54	61	1（70%）	1	2	2	（1+）2	2	1（40%）	1	（left 3*2.5*2.5cm）2	N0（0/21）	M1	2013-02-02	2013-02-04	2018-10-23	Deceased
A07	13-03967	IDC	2	ⅢA	T2N2M0	34	67	1（1+-2+）	1	1（1+）	1	2（1+-2+）	2	2（25%）	1	（left 2.2*1.5）	N3（5/15）	M0	2013-03-11	2013-03-13	2018-10-23	Living
A09	13-04173	IDC	2	ⅡA	T1cN1M0	43	67	1（1+-2+）	1	1（1+）	1	2(+)	2	1（+）	1	（left 1.5*1*0.8,1.5*1.4*0.8cm）1	N1（1/21）	M0	2013-03-13	2013-03-15	2018-10-23	Living
A11	13-04474	IDC	3	ⅡB	T2N1M0	53	67	1（2+）	1	1（2+）	1	2（1+）	2	1（40%）	1	（left 2.3*1.7*1.5cm）2	N0（0/13）	M0	2013-03-18	2013-03-20	2018-10-23	Living
A13	13-04962	IDC	2	ⅡA	T1cN1M0	69	66	1（2+）	1	2	2	2（1+-2+）	2	1（50%）	1	（right 1.5cm）1	N1（1/14）	M0	2013-03-25	2013-03-27	2018-10-23	Living
A15	13-04967	IDC	2	Ⅳ	T2N2M1	60	58	1（3+）	1	1（1+）	1	2（1+）	2	1（40%）	1	（left 4*2.5cm）2	N2（9/9）	M1	2013-03-25	2013-03-27	2018-10-23	Living
A17	13-05571	IDC	2	ⅠB	T1cN0M0	66	66	1（1+）	1	1（3+）	1	2	2	2（5%）	2	（right 1.5*1cm）1	N0（0/10）	M0	2013-03-25	2013-03-28	2018-10-23	Living
B01	13-05841	IDC	2	Ⅱ	T1cNxM0	63	66	1（1+-2+）	1	2	2	1（2+）	1	2（10%）	2	（left 2*1.5cm）	Nx	M0	2013-04-08	2013-04-10	2018-10-23	Living
B03	13-06111	IDC	2	ⅡB	T3N0M0	74	66	1（3+）	1	1（3+）	1	2	2	2（8%）	2	（right 5*8cm）3	N0（0/18）	M0	2013-04-10	2013-04-12	2018-10-23	Living
B05	13-06196	IDC	2	ⅡA	T2N0M0	54	66	1（2+）	1	2	2	2（1+-2+）	2	1（2+）	1	（right）1（left 3cm）	N0（0/16）	M0	2013-04-11	2013-04-15	2018-10-23	Living
B07	13-08046	IDC	2	ⅡA	T1cN1M0	52	65	1（2+）	1	1（1+-2+）	1	2（1+）	2	1（40%）	1	（right 1.5*1*1cm）1	N1（1/14）	M0	2013-05-08	2013-05-13	2018-10-23	Living
B09	13-08071	IDC	2	ⅡA	T1cN1M0	56	65	1（2+）	1	2	2	2（1+）	2	1（30%）	1	（right 1.5*1.5*1）1	N1（2/15）	M0	2013-05-09	2013-05-13	2018-10-31	Living
B11	13-08272	IDC	2	ⅡA	T2N0M0	42	65	2	2	2	2	1（3+）	1	1（20%）	1	（left 2.0*2*1.8cm）1	N0（0/15）	M0	2013-05-13	2013-05-15	2018-10-31	Living
B13	13-09016	IDC	2	ⅢB	T4bN1M0	52	65	2	2	2	2	2	2	1（25%）	1	（left 6*6*4.5）	N1（1/25）	M0	2013-05-21	2013-05-24	2018-10-31	Living
B15	13-09267	IDC	2	ⅡA	T2N0M0	56	65	2	2	2	2	2	2	1（25%）	1	（left 2*2*1.5cm）1	N0（0/15）	M0	2013-05-27	2013-05-29	2018-10-31	Living
B17	13-09706	IDC	2	ⅡA	T2N0M0	61	64	2	2	2	2	2（1+）	2	1（50%）	1	（right 4*3*2.5cm）2	N0（0/21）	M0	2013-06-03	2013-06-05	2018-10-31	Living
C01	13-09779	IDC	2	ⅡA	T2N0M0	68	64	1（1+-2+）	1	1（2+）	1	2	2	2（5%）	2	（left 2*1.5cm）	N0（0/11）	M0	2013-06-03	2013-06-06	2018-10-31	Living
C03	13-09819	IDC	2	ⅢA	T2N2M0	62	58	1（3+）	1	1（2+）	1	2	2	2（5%）	2	（left 2*1.5cm）1	N2（5/11）	M0	2013-06-05	2013-06-06	2018-10-31	Deceased
C05	13-10126	IDC	2	Ⅳ	T2N2M1	60	61	1（1+）	1	1（1+-2+）	1	2（1+）	2	1（25%）	1	（left 2.5*2cm）2	N2（9/21）	M1	2013-06-13	2013-06-13	2018-10-31	Deceased
C07	13-10663	IDC	2	ⅠB	T1cN0M0	82	44	2	2	2	2	1（3+）	1	2（15%）	2	（left 1.5*1.5*1cm）1	N0（0/10）	M0	2013-06-19	2013-06-21	2018-10-31	Deceased
C09	13-11550	IDC	2	ⅡA	T2N0M0	49	63	2	2	2	2	1（2+）	1	1（15%-20%）	1	（right 3*2.5*1.5cm）	N0（0/15）	M0	2013-07-03	2013-07-05	2018-10-31	Living
C11	13-11635	IDC	2	ⅠB	T1cN0M0	51	63	1（2+）	1	1（3+）	1	2（1+）	2	2（10%-15%）	2	（right 1.3*1cm）1	N0（0/16）	M0	2013-07-03	2013-07-08	2018-10-31	Living
C13	13-12046	IDC	2	ⅡB	T2N1M0	47	63	1（1+-2+）	1	1（1+）	1	2（1+）	2	1（1+）	1	（right 2cm）1	N1（1/12）	M0	2013-07-09	2013-07-12	2018-10-31	Living
C15	13-12251	IDC	2	ⅠA	T1bN0M0	48	63	2	2	2（1+）	2	2（0）	2	2（15%）	2	（right 1cm）1	N0（0/14）	M0	2013-07-15	2013-07-17	2018-10-31	Living
C17	13-12956	IDC	3	Ⅱ	T2N0Mx	59	63	2	2	2（+）	2	1（2+）	2	1（65%）	1	（right 2*1.5cm）1	N0（0/18）	M0	2013-07-25	2013-07-29	2018-10-31	Living
D01	13-14987	IDC	3	Ⅲ	T2NxM0	76	61	2（+-）<5%	2	2	2	2	2	1（40%）	1	（left 2.5*2*2cm）	Nx	M0	2013-08-29	2013-09-03	2018-10-31	Living
D03	13-16031	IDC	2	ⅢA	T1cN2M0	64	61	1（1+）	1	1（1+-2+）	1	2	2	1（45%）	1	（left 1.2cm）	N1（3/18）	M0	2013-09-16	2013-09-18	2018-10-31	Living
D05	13-16253	IDC	3	ⅠB	T1cN0M0	51	61	2	2	2	2	1（2+-3+）	1	1（80%）	1	（left 1.4*1cm）	N0（0/18）	M0	2013-09-23	2013-09-24	2018-10-31	Living
D07	13-18555	IDC	2	Ⅱ	T2NxM0	81	60	1（70%+）	1	1（10%）	1	1（2+）	1	1（30%）	1	（right 2.5*2*1.8cm）2	Nx	M0	2013-10-28	2013-10-31	2018-10-31	Living
D09	13-18695	IDC	2	ⅠB	T1cN0M0	64	59	1（90%+）	1	1（60%+）	1	1（2+）	1	1（40%）	1	（left 1.5*1.3*1cm）1	N0（0/13）	M0	2013-10-29	2013-11-04	2018-10-31	Living
D11	13-19310	IDC	2	Ⅱ	T1cNxM0	80	59	1（2+）	1	1（2+）	1	2（1+）	2	1（30%）	1	（right 1.2*1.1cm）1	Nx	M0	2013-11-07	2013-11-12	2018-10-31	Living
D13	13-20036	IDC	2	ⅠB	T1cN0M0	48	59	1（90%+）	1	1（90%+）	1	1（2+）	1	1（40%）	1	（left 1.5*1.5*1.2cm）	N（0/14）	M0	2013-11-21	2013-11-21	2018-10-31
D15	13-21054	IDC	3	ⅢA	T1cN2M0	56	48	2	2	2	2	2(1+)	2	1（80%）	1	（right 2*1cm）1	N2（6/9）	M0	2013-12-02	2013-12-06	2018-10-31	Deceased
D17	13-21403	IDC	3	ⅠB	T1cN0M0	56	58	2	2	2	2	2（1+-2+）	2	1（35%）	1	（right 1.3*1.2cm）1	N0（0/21）	M0	2013-12-09	2013-12-12	2018-10-31	Living
E01	14-00916	IDC	3	Ⅱ	T1cNxM0	73	21	2	2	2	2	2（1+）	2	1（75%）	1	（right 1.2*1.2*1cm）1	N	M0	2014-01-10	2014-01-16	2018-10-31	Deceased
E03	14-00934	IDC	2	ⅡA	T1cN1M0	55	57	2	2	2	2	1（2+-3+）	1	1（30%）	1	（right 2*2*1.5cm）1	N1（3/17）	M0	2014-01-14	2014-01-17	2018-10-31	Living
E05	14-01090	IDC	2	Ⅳ	T2N0M1	55	57	1（1+-2+）	1	2(+）	2	1(2+)	1	1(40%)	1	（right 3*3*2cm）2	N0（0/20）	M1	2014-01-17	2014-01-21	2018-10-31	Living
E07	14-01959	IDC	3	ⅡA	T2N0M0	62	56	left+ right-	1	2(left +，right-)	2	2	2	left 2（2%）right 1（40%）	2	（right 4*3.5*2cm）2	N0（0/19）	M0	2014-02-08	2014-02-13	2018-10-31	Living
E09	14-02332	IDC	2	ⅠB	T1cN0M0	45	56	1（1+）	1	1(1+)	1	2(1+-2+)	2	1(70%)	1	（left 2*2cm）1	N0(0/22)	M0	2014-02-17	2014-02-19	2018-10-31	Living
E11	14-02487	IDC	2	ⅢA	T2N2M0	42	56	1（60%+）	1	1（80%+）	1	2（1+）	2	1（50%）	1	（left 2.5*2*1.8cm，right 1.5*1.5*1.3cm）2	N left（5/17）,right 3（14/19）	M0	2014-02-17	2014-02-21	2018-10-31	Living
E13	14-02887	IDC	3	ⅠB	T1cN0M0	66	56	1（1+）	1	1（2+）	1	2	2	2（15%）	2	（left 1.5*1.5cm，right 1.8*1.5cm）1	N left 0/15，right 0/16	M0	2014-02-24	2014-02-27	2018-10-31	Living
E15	14-05224	IDC	2	ⅠB	T1bN1M0	60	54	1（3+）	1	1(3+)	1	2	2	1（15%）	1	（right 1*1cm）1	N1（2/19）	M0	2014-03-31	2014-04-02	2018-10-31	Living
E17	14-05421	IDC	3	ⅢA	T2N2M0	57	54	1（60%+）	1	1(20%+)	1	1(2+)	1	1（25%)	1	（right 2.3*2*2cm）2	N2（7/18）	M0	2014-04-01	2014-04-04	2018-10-31	Living
F01	14-06155	IDC	2	ⅠB	T1cN0M0	37	54	1（1+-2+）	1	1(3+)	1	2	2	1（40%）	1	(right 1.5cm)1	N0（0/15）	M0	2014-04-15	2014-04-15	2018-10-31	Living
F03	14-06711	IDC	2	ⅠB	T1cN0M0	57	54	2	2	2	2	1（3+）	1	1(80%)	1	(left 2*1.5*1.3cm)1	N0（0/13）	M0	2014-04-21	2014-04-23	2018-10-31	Living
F05	14-06713	IDC	2	ⅢA	T2N2M0	60	54	1（70%+）	1	1（60%+）	1	2(1+)	2	2（15%）	2	(left 3*2*2cm)2	N2（5/11）	M0	2014-04-21	2014-04-23	2018-10-31	Living
F07	14-06715	IDC	3	ⅡA	T2N0M0	55	54	2	2	2	2	2(1+)	2	1(60%)	1	(right 2.5*2.5*2cm)2	N0（0/19）	M0	2014-04-21	2014-04-23	2018-10-31	Living
F09	14-06780	IDC	2	ⅡA	T2N0M0	60	54	1（95%+）	1	1(80%+)	1	2(1+-2+)	2	1（40%）	1	(right 2.3*1.5*1cm)1	N0(0/14)	M0	2014-04-21	2014-04-23	2018-10-31	Living
F11	14-06842	IDC	2	ⅠB	T1cN0M0	54	54	2	2	2	2	2(1+-2+)	2	1（40%）	1	(right 1.5*1cm)1	N0(0/12)	M0	2014-04-24	2014-04-24	2018-10-31	Living
F13	14-07322	IDC	2	Ⅳ	T3N0M1	56	54	1（3+）	1	1（1+）	1	2(1+)	2	2（15%）	2	(left 1*1cm，6*3*2cm，4*4cm)3	N0(0/18)	M1	2014-04-30	2014-04-30	2018-10-31	Living
F15	14-07646	IDC	2	ⅢA	T2N2M0	44	53	1（70%+）	1	1（80%+）	1	1(1+~2+)	1	1（20%）	1	（left 3.5*3.5*2.5,left 2*1.5*1cm）2	N2（7/19）	M0	2014-05-04	2014-05-06	2018-10-31	Living
F17	14-07763	IDC	2	ⅡB	T2N1M0	63	53	1（70%+）	1	1（60%+）	1	1(2+)	1	2（10%）	2	（left 3*1.5cm）2	N1（1/13）	M0	2014-05-04	2014-05-07	2018-10-31	Living
G01	14-07924	IDC	2	ⅢC	T2N3M0	65	53	1（80%+）	1	1（10%+）	1	2(1+)	2	2（15%）	2	(left 2.5*2*1.8cm)	N3（11/23）	M0	2014-05-06	2014-05-09	2018-10-31	Living
G03	14-07952	IDC	3	ⅢC	T1cN3M0	53	35	1（80%+）	1	1（10%+）	1	2(1+)	2	1(50%)	1	(left 1.5*1.5*1cm)1	N3（18/22）	M0	2014-05-04	2014-05-09	2018-10-31	Deceased
G05	14-08600	IDC	2	ⅠB	T1cN0M0	69	53	1（3+）	1	1（3+）	1	2	2	1（20%）	1	（left2*1cm）1	N0(0/21)	M0	2014-05-14	2014-05-16	2018-10-31	Living
G07	14-08829	IDC	2	ⅠB	T1cN0M0	67	53	1（80%+）	1	1（10%+）	1	2(1+)	2	1（20%）	1	（right 2*1.7*1.4,2*1*0.8cm）1	N0(0/13)	M0	2014-05-19	2014-05-20	2018-10-31	Living
G09	14-09094	IDC	2	ⅠB	T1cN0M0	55	53	1（1+）	1	2	2	2	2	1(70%)	1	（right 1.8cm）1	N0(0/17)	M0	2014-05-22	2014-05-22	2018-10-31	Living
G11	14-09098	IDC	2	ⅠB	T1cN0M0	57	53	2	2	2	2	1(2+)	1	1（40%）	1	（right 1.8*1.1cm）1	N0(0/18)	M0	2014-05-22	2014-05-22	2018-10-31	Living
G13	14-09447	IDC	2	Ⅱ	T1cNxM0	77	53	1（80%+）	1	1（5%+）	1	2	2	1（20%）	1	（right 2*1.5*1.5cm）1	Nx	M0	2014-05-22	2014-05-27	2018-10-31	Living
G15	14-10916	IDC	2	ⅠB	T1cN0M0	48	52	1（80%+）	1	1（80%+）	1	1(2+)	1	1（20%）	1	（right 1.5*1.5*1.3cm）1	N0(0/18)	M0	2014-06-12	2014-06-13	2018-10-31	Living
G17	14-10919	IDC	2	ⅠB	T1cN0M0	69	52	1（80%+）	1	1（30+）	1	1(2+)	1	2（15%）	2	(left 1.5*1.5*1.3cm)1	N0(0/20)	M0	2014-06-11	2014-06-13	2018-10-31	Living
H01	14-11004	IDC	3	ⅡA	T2N0M0	56	52	1（70%+）	1	1（15%+）	1	1（3+）	1	1（40%）	1	（left 2.5*2*1.8cm）2	N0(0/14)	M0	2014-06-13	2014-06-16	2018-10-31	Living
H03	14-11275	IDC	2	ⅠB	T1cN0M0	36	52	1（1+）	1	1（1+）	1	2	2	2（15%）	2	(left 2*1cm)	N0(0/20)	M0	2014-06-18	2014-06-20	2018-10-31	Living
H05	14-11357	IDC	2	ⅡA	T2N0M0	59	52	1（3+）	1	1（2+）	1	2（1+）	2	1（30%）	1	(left 2.3*1.5cm)2	N0(0/13)	M0	2014-06-16	2014-06-18	2018-10-31	Living
H07	14-12038	IDC	3	ⅢA	T2N2M0	55	52	1（30%+）	1	1（60%+）	1	2(1+)	2	1（20%）	1	(right 3*3cm)2	N2(9/25)	M0	2014-06-24	2014-06-26	2018-10-31	Living
H09	14-12040	IDC	2	ⅠB	T1cN0M0	48	52	2	2	1（60%+）	1	2	2	2（5%）	2	（right 1.3*1cm）1	N0(0/31)	M0	2014-06-24	2014-06-26	2018-10-31	Living
H11	14-12358	IDC	3	Ⅱ	T1cNxMx	84	28	1（70%+）	1	2	2	2(1+)	2	1（40%）	1	（left 1.7*1.2*0.5cm）	Nx	M0	2014-06-26	2014-07-01	2018-10-31	Deceased
H13	14-12706	IDC	2	ⅠB	T1cN0M0	70	51	1（2+）	1	1（2+）	1	2(1+)	2	2（5%）	2	(left 1.2*1cm)1	N0(0/18)	M0	2014-06-23	2014-07-03	2018-10-31	Living
H15	14-12732	IDC	2	Ⅱ	T1cNxM0	84	47	1（90%+）	1	1（60%+）	1	2	2	2（10%）	2	(left 2*1cm)1	Nx	M0	2014-07-02	2014-07-04	2018-10-31	Deceased
H17	14-12962	IDC	3	ⅡA	T1cN1M0	49	51	1（40%+）	1	1（50%+）	1	2(1+)	2	1（70%+）	1	(left 1.8*1.5*1.5cm)1	N1（2/25）	M0	2014-07-04	2014-07-08	2018-10-31	Living
I01	14-13262	IDC	3	ⅢA	T1cN2Mx	62	51	1（1+）	1	1（2+）	1	2	2	1（30%）	1	(right 2cm)1	N2（8/15）	M0	2014-07-04	2014-07-10	2018-10-31	Living
I03	14-13611	IDC	2	ⅡA	T1cN1M0	62	51	1（2+）	1	1（2+）	1	2(1+)	2	2（14%）	2	(right 1.9*1cm)1	N1（1/17）	M0	2014-07-14	2014-07-15	2018-10-31	Living
I05	14-14034	IDC	1	ⅠB	T1cN0M0	47	51	1（60%+）	1	1（70%+）	1	2(1+)	2	2（5%）	2	(left 1cm)1	N0(0/11)	M0	2014-07-16	2014-07-18	2018-10-31	Living
I07	14-14111	IDC	2	ⅠB	T1cN0M0	61	51	1（75%+）	1	1（45%+）	1	1（3+）	1	1（35%）	1	(left 2cm)1	N0(0/19)	M0	2014-07-17	2014-07-21	2018-10-31	Living
I09	14-14561	IDC	3	Ⅳ	T2N1M1	48	51	1（30%+）	1	1（40%+）	1	1（3+）	1	1（40%）	1	(left 2.7*2*2cm)2	N1（1/12）	M1	2014-07-23	2014-07-25	2018-10-31	Living
I11	14-14702	IDC	2	ⅡB	T3N0M0	56	51	1（80%+）	1	1（15%+）	1	1（2+）	1	2（10%）	2	(right 1.2cm)1	N0 (0/6)	M0	2014-07-23	2014-07-28	2018-10-31	Living
I13	14-14806	IDC	3	ⅡA	T2N0M0	25	51	2	2	2	2	1（2+）	1	1（75%+）	1	(right 2.3cm)2	N0 (0/15)	M0	2014-07-25	2014-07-29	2018-10-31	Living
I15	14-15211	IDC	2	ⅡA	T2N0M0	72	50	1（70%+）	1	1（60%+）	1	2(1+)	2	1（30%）	1	(left 2.5*2*2cm)2	N0 (0/13)	M0	2014-07-30	2014-08-04	2018-10-31	Living
I17	14-15241	IDC	2	ⅠB	T1cN0M0	43	50	1（15%+）	1	1（40%+）	1	2(1+)	2	1（70%+）	1	(left 1.5*1.3*1cm)1	N0 (0/19)	M0	2014-08-01	2014-08-04	2018-10-31	Living
J01	14-16420	IDC	2	ⅠB	T1cN0M0	32	50	2	2	2（+)	2	2	2	1（80%+）	1	(right 1.5*1.5cm)1	N0 (0/29)	M0	2014-08-18	2014-08-18	2018-10-31	Living
J03	14-16545	IDC	2	ⅠB	T1cN0M0	37	50	2	2	2	2	1（3+）	1	1（40%）	1	(left 1.8*1.5*1.5cm)1	N0 (0/16)	M0	2014-08-15	2014-08-19	2018-10-31	Living
J05	14-16956	IDC	3	ⅡA	T2N0M0	74	50	1（80%+）	1	1（90%+）	1	2	2	1（20%）	1	(left 2.5*2.3cm)2	N0 (0/15)	M0	2014-08-21	2014-08-25	2018-10-31	Living
J07	14-17059	IDC	3	ⅠB	T1cN0M0	54	50	2	2	2	2	1（3+）	1	1（40%）	1	(left 1.7*1.5cm)1	N0 (0/15)	M0	2014-08-25	2014-08-26	2018-10-31	Living
J09	14-17469	IDC	3	Ⅳ	T2N0M1	70	2	1（70%+）	1	1（5%+）	1	2	2	1（60%+）	1	(right 2.5*2.5cm)2	N0 (0/2)	M1	2014-08-18	2014-08-29	2018-10-31	Deceased
J11	14-17901	IDC	2	ⅡA	T2N0M0	60	49	2	2	2	2	1（2+）	1	1（30%）	1	(right 3*3*2.5cm)2	N0 (0/17)	M0	2014-09-01	2014-09-04	2018-10-31	Living
J13	14-18037	IDC	3	ⅢA	T2N2M0	46	49	2	2	2	2	2	2	1（40%）	1	(right 3*2*1.5cm)2	N2（8/12）	M0	2014-09-02	2014-09-05	2018-10-31	Living
J15	14-18417	IDC	2	ⅡB	T2N1M0	38	49	2	2	2	2	2	2	1（65%）	1	(right 2*1.5*1.5cm)1	N2 (4/14)	M0	2014-09-03	2014-09-05	2018-10-31	Living
J17	14-18829	IDC	2	ⅡA	T2N0M0	50	49	1（60%+）	1	1（15%+）	1	2	2	1（20%+）	1	(left 2.5*1.8*0.7cm)1	N0 (0/18)	M0	2014-09-12	2014-09-16	2018-10-31	Living
