## Supplementary material for "PTEN neddylation aggravates CDK4/6 inhibitor resistance in breast cancer": Supplementary Table 2.xlsx

### Sheet: HBreD090Bc03
Supplementary information, Table 2, List of pathological information of HBreD090Bc03.
	SAMPLE ID	ORGAN	GENDER	AGE	PRIMARY SAMPLE TYPE	METASTATIC SAMPLE TYPE	HISTOLOGICAL SUBTYPE	GRADE	TUMOR SIZE（cm）	PRIMARY TUMOR LATERALITY	T	N	M	AJCC STAGES	SAMPLE ID	CANCER EMBOLUS	INITIAL IHC	ER	PR	HER2	KI67
Tumor/Matched normal	J07A3623	Breast	Famale	51	Yes	No	intraductal carcinoma	medium	6.5*5*2cm	Left	Tis	0	0	0	J07A3623	——	ER-、PR-、CK5/6-、E-Cadherin+、34βE12+、p53+（20%）、Ki-67+（8%）、P120+；CK5/6+、P63+、Calponin+	-	-		+，8%
Tumor/Matched normal	J07A3643	Breast	Famale	61	Yes	No	intraductal Papillary Carcinoma	——	1*0.8*0.8cm	Left	Tis	0	0	0	J07A3643	——	ER+（90%）、PR+（70%）、Her-2(0)、CK5/6-、EGFR+、E-Cadherin+、34βE12-、p53-、Ki-67+（10%）、P120+；P63+、Calponin+	3+，90%	3+，70%	-	+，10%
Tumor/Matched normal	J07A3602	Breast	Famale	75	Yes	No	invasive ductal carcinoma	II	1.3*1.2*1.2cm	Right	1	0	0	1A	J07A3602	No	ER+（30%）、PR+（40%）、Her-2(1+)、CK5/6-、P63-、E-Cadherin+、34βE12-、P120+、Ki-67+（10-15%）、Calponin-、CgA-、Syn-、CD56-	1+，30%	2+-3+，40%	1+	+，10-15%
Tumor/Matched normal	J07A3603	Breast	Famale	59	Yes	No	invasive ductal carcinoma	II	1.8*1.4*1.2cm	Right	1	0	0	1A	J07A3603	No	ER+++（90%）、PR+++（80%）、Ki-67++(15%)、CerbB-2(1+)、Vim-、P16-、CEA+、G-15(-)、GATA3（+）、PAX-8(-)；	3+，90%	3+，80%	1+	++，15%
Tumor/Matched normal	J07A3646	Breast	Famale	51	Yes	No	invasive ductal carcinoma	II	1.8*1.5*1.5cm	Right	1	0	0	1A	J07A3646	No	ER-、PR-、Her-2(3+)、CK5/6-、P120+、E-Cadherin+、34βE12-、P63-、Ki-67+（30%）、Calponin-	-	-	3+	+，30%
Tumor	J07A3599	Breast	Famale	64	Yes	No	invasive ductal carcinoma	II-III	diameter 1.5cm	Left	1	0	0	1A	J07A3599	No	ER+++（90%）、PR-、Her-2(0)、CK5/6-、EGFR-、E-Cadherin+、34βE12-、P120+、Ki-67+（30%）	3+，90%	-	-	+，30%
Tumor	J07A3615	Breast	Famale	57	Yes	No	invasive ductal carcinoma	II	1.7*1.6*1.5cm	Left	1	0	0	1A	J07A3615	No	ER++（80%）、PR+（50%）、CerbB-2(0)、CK5/6-、E-Cadherin+、34βE12-、p53±、Ki-67+（5%）、P63-、Calponin-、P120+	2+，80%	1+，50%	-	+，5%
Tumor	J07A3632	Breast	Famale	42	Yes	No	invasive Micropapillary Carcinoma	III	diameter 0.4-1.1cm	Right	1	0	0	1A	J07A3632	No	ER+（50%）、PR+（10%）、Her-2(3+）、CK5/6-、P63-、P120+、E-Cadherin+、34βE12+、Ki-67+（10%）、EMA+	2+，50%	1+-2+，10%	3+	+，10%
Tumor	J07A3636	Breast	Famale	48	Yes	No	invasive ductal carcinoma	II	2*1.8*1cm	Right	1	0	0	1A	J07A3636	No	ER+（80%）、PR+++（90%）、Her-2(0)、CK5/6-、P63-、P120+、Calponin-、E-Cadherin+、34βE12-、Ki-67+（5%）	1+，80%	3+，90%	-	+，5%
Tumor	J07A3637	Breast	Famale	63	Yes	No	invasive Papillary Carcinoma	II	2*1.5*1.5cm	Right	1	0	0	1A	J07A3637	No	ER+++（90%）、PR++（60%）、Her-2(0)、CK5/6-、P63-、P120+、Calponin-、CgA-、Syn-、CD56-、CD34+、E-Cadherin+、34βE12-、Ki-67+（5%）	3+，90%	2+，60%	-	+，5%
Tumor	J07A3649	Breast	Famale	64	Yes	No	invasive ductal carcinoma	II	2*1.8*1.0cm	Left	1	0	0	1A	J07A3649	No	ER++（80%）、PR+++（90%）、Her-2(0）、CK5/6-、E-Cadherin+、34βE12+、P120+、Ki-67+（10%）、P63-、Calponin-	2+，80%	3+，90%	-	+，10%
Tumor	J07A3652	Breast	Famale	71	Yes	No	invasive ductal carcinoma	II	1.0*0.7*0.6cm	Right	1	0	0	1A	J07A3652	No	ER+++（95%）、PR+（2%）、CerbB-2(0)、CK5/6-、E-Cadherin+、34βE12-、P120+、Ki-67+（2%）、Calponin-、P63-	3+，95%	1+，2%	-	+，2%
Tumor	J07A3654	Breast	Famale	57	Yes	No	invasive ductal carcinoma	I	2*1*0.7cm	Left	1	0	0	1A	J07A3654	No	ER+++（90%）、PR+（2%）、Her-2(0)、CK5/6-、P120+、E-Cadherin+、34βE12-、P63-、Ki-67+（5%）、EGFR±、Calpoin-	3+，90%	1+，2%	-	+，5%
Tumor	J07A3661	Breast	Famale	52	Yes	No	invasive ductal carcinoma	II	1.3*1*0.9cm	Right	1	0	0	1A	J07A3661	No	ER-、PR-、Her-2(3+)、CK5/6-、P120+、E-Cadherin+、P63-、G-15(+)、Calponin（-）、S-100(-)、34βE12+、Ki-67+（10%）	-	-	3+	+，10%
Tumor	J07A3668	Breast	Famale	35	Yes	No	invasive ductal carcinoma	II	diameter 1.4cm	Left	1	0	0	1A	J07A3668	No	ER-、PR-、Her-2(3+)、CK5/6-、E-Cadherin+、34βE12±、p63-、P120+、Ki-67+（50-60%）	-	-	3+	+，50-60%
Tumor	J07A3669	Breast	Famale	44	Yes	No	invasive ductal carcinoma	II	2.5*1.7*1.5cm	Left	1	0	0	1A	J07A3669	No	（1602412）ER+++90%、PR+++90%、Her-2（0）、CK5/6-、E-Cadherin+、34βE12-、ki-67+（10%）、CgA-、CD56-、Syn-、P63-、Calponin-；（1602412-A4）P63+、Calponin+、CK5/6-	3+，90%	3+，90%	-	+，10%
Tumor	J07A3671	Breast	Famale	46	Yes	No	invasive ductal carcinoma	II	1.5*1.3*1.0cm	Left	1	0	0	1A	J07A3671	No	ER+（＞90%）、PR+（＞90%）、HER-2（1+）、CK5/6-、EGFR-、E-Cadherin+、34βE12-、p53-、Ki-67+（20%）、P120+	3+，＞90%	3+，＞90%	1+	+，20%
Tumor	J07A3673	Breast	Famale	44	Yes	No	invasive ductal carcinoma	II-III	1.2*0.8*0.8cm	Left	1	0	0	1A	J07A3673	Yes	ER+（80%）、PR+（30%）、Her-2（1+）、CK5/6-、EGFR-、E-Cadherin+、34βE12-、p53-、Ki-67+（35-40%	3+，80%	2+，30%	1+	+，35-40%
Tumor	J07A3591	Breast	Famale	71	Yes	No	invasive ductal carcinoma	II	2*1.2*1.0cm	Left	1	1	0	2A	J07A3591	Yes	ER+++(90%)、PR+++(80%)、Her-2(0)、ki-67+(25%）、P120+、E-Cadherin+、34βE12-、CK5/6-、P63-、Calponin-	3+，90%	3+，80%	-	+，25%
Tumor	J07A3594	Breast	Famale	40	Yes	No	invasive ductal carcinoma	III	2*1.1*1cm	Left	2	0	0	2A	J07A3594	No	ER+++(90%)、PR+++(90%）、Her-2(2+)、ki-67+(30%）、CK5/6-、EGFR-、E-Cadherin+、34βE12+、P120+、P63-；	3+，90%	3+，90%	2+	+，30%
Tumor	J07A3595	Breast	Famale	48	Yes	No	invasive ductal carcinoma	II	2.0*2.0*1.8cm	Left	1	1	0	2A	J07A3595	Yes	ER+++（90%）、PR+++（90%）、HER-2(0)、CK5/6-、P63-、Calponin-、E-Cadherin+、34βE12+、P120+、Ki-67+（5%）	3+，90%	3+，90%	-	+，5%
Tumor	J07A3596	Breast	Famale	50	Yes	No	invasive ductal carcinoma	II-III	2.5*1.5*1.5cm	Left	2	0	0	2A	J07A3596	No	ER+（3%）、PR-、Her-2(1+)、CK5/6+、EGFR+、E-Cadherin+、34βE12+、P120+、Ki-67+（50%）、P63+、Calponin-	1+，3%	-	1+	+，50%
Tumor	J07A3598	Breast	Famale	51	Yes	No	invasive ductal carcinoma	II-III	2.8*2.0*1.5cm	Left	2	0	0	2A	J07A3598	No	ER-、PR-、ki-67++（25%）、Her-2(3+)、CK5/6-、E-Cadherin+、34βE12+、P120+、P63-、Calponin-	-	-	3+	++，25%
Tumor	J07A3601	Breast	Famale	55	Yes	No	invasive ductal carcinoma	II	1.8*1.2*2.6cm	Right	1	1	0	2A	J07A3601	Yes	ER+++（90%）、PR++（60%）、Her-2(0)、CK5/6-、P120+、E-Cadherin+、34βE12+、P63-、Ki-67+（10%）、Calponin-	3+，90%	2+，60%	-	+，10%
Tumor	J07A3604	Breast	Famale	48	Yes	No	invasive ductal carcinoma	III	diameter 1.6cm	Left	1	1	0	2A	J07A3604	Yes	ER-、PR+(5%）、Her-2(3+)、AR-、E-Cadherin+、34βE12+、P120+、Ki-67+(40%）、P63+、CK5/6-	-	1+，5%	3+	+，40%
Tumor	J07A3605	Breast	Famale	47	Yes	No	invasive ductal carcinoma	III	5*2.8*2.5cm	Left	2	0	0	2A	J07A3605	No	ER-、PR+(1%）、Her-2(2+)、AR-、E-Cadherin-、34βE12+、P120+、Ki-67+(15%）、P63-、CK5/6-、Calponin-	-	1+，1%	2+	+，15%
Tumor	J07A3609	Breast	Famale	64	Yes	No	invasive ductal carcinoma and mucinous Carcinoma	II	2.4*1.5*1.5cm	Right	2	0	0	2A	J07A3609	No	ER+(＞90%）、PR+(40%）、Her-2(0)、CK5/6-、EGFR-、E-Cadherin+、34βE12+、P120+、Ki-67+(10%）、P63-、Calponin-	3+，＞90%	2+，40%	-	+，10%
Tumor	J07A3617	Breast	Famale	58	Yes	No	invasive ductal carcinoma	II-III	3*3*1.8cm	Left	2	0	0	2A	J07A3617	Yes	ER-、PR-、Her-2(3+)、CK5/6-、EGFR+、E-Cadherin+、34βE12+、P120+、P53++(70%）、ki-67+（20%）	-	-	3+	+，20%
Tumor	J07A3619	Breast	Famale	46	Yes	No	invasive ductal carcinoma	II-III	2.3*2.0*1.5cm	Right	2	0	0	2A	J07A3619	No	ER-、PR+（＜2%）、CerbB-2(0)、CK5/6-、P120+、E-Cadherin+、34βE12-、P63-、Ki-67+++（40%）、Calponin-	-	1+，＜2%	-	+++，40%
Tumor	J07A3622	Breast	Famale	54	Yes	No	invasive ductal carcinoma	II-III	2.8*2.2*1.8cm	Right	2	0	0	2A	J07A3622	No	ER+++（90%）、PR+++(90%)、ki-67+(30%）、CerbB-2(0)、P120-、CK5/6-、E-Cadherin+、34βE12-、P63-、Calponin-、CgA-、Syn-、CD56-	3+，90%	3+，90%	-	+，30%
Tumor	J07A3625	Breast	Famale	70	Yes	No	invasive ductal carcinoma	III	3.5*2.5*2cm	Left	2	0	0	2A	J07A3625	No	ER-、PR-、Her-2(3+)、CK5/6+、EGFR+、E-Cadherin+、34βE12+、、P120+、p53+++（90%）、Ki-67+（50%）	-	-	3+	+，50%
Tumor	J07A3631	Breast	Famale	64	Yes	No	invasive ductal carcinoma	II-III	2*1.5*1.2cm	Right	1	1	0	2A	J07A3631	Yes	ER++(90%)、PR+(5%)、Her-2(2+)、P120-、E-Cadherin+、34βE12-、ki-67+(40%）、P63-、Calponin-、CK5/6-	2+，90%	1+，5%	2+	+，40%
Tumor	J07A3638	Breast	Famale	75	Yes	No	mucinous Carcinoma	I	4.5*4.5*4cm	Left	2	0	0	2A	J07A3638	No	ER+++(90%)、PR+(30%)、P53-、ki-67+(5%）、Her-2(0)、E-Cadherin+、34βE12-、CK5/6-、CgA+、Syn+、CD56-、P120+、P63-、Calponin-	3+，90%	1+，30%	-	+，5%
Tumor	J07A3640	Breast	Famale	44	Yes	No	invasive ductal carcinoma	II-III	3*2.2*2cm	Right	2	0	0	2A	J07A3640	Yes	ER+(80%）、PR+(70%）、Her-2(3+)、E-Cadherin+、34βE12-、CK5/6-、P120+、P53-、ki-67+(25%）、EGFR+	3+，80%	3+，70%	3+	+，25%
Tumor	J07A3641	Breast	Famale	55	Yes	No	invasive Micropapillary Carcinoma	II	3*3*2.7cm	Left	2	0	0	2A	J07A3641	No	CK+、ER+（15%）、PR+（90%）、Her-2(0)、CK5/6-、EGFR+、E-Cadherin+、34βE12-、P120+、p53-、Ki-67+（10%）	1+，15%	2+-3+，90%	-	+，10%
Tumor	J07A3647	Breast	Famale	47	Yes	No	invasive ductal carcinoma	II	2*1.3*1cm	Left	1	1	0	2A	J07A3647	Yes	ER+（70%）、PR+（90%）、Her-2(2+)、CK5/6-、P120+、EGFR-、E-Cadherin+、34βE12-、P53+、Ki-67+（20%）	1+-2+，70%	3+，90%	2+	+，20%
Tumor	J07A3650	Breast	Famale	59	Yes	No	invasive ductal carcinoma	II	3*2*1.5cm	Left	2	0	0	2A	J07A3650	No	ER+++(90%)、PR+(70%)、Her-2(0)、CK5/6-、P63-、E-Cadherin+、34βE12-、P120+、ki-67+（5%）、Calponin-	3+，90%	1+，70%	-	+，5%
Tumor	J07A3651	Breast	Famale	47	Yes	No	invasive ductal carcinoma	II-III	2.5*2*2cm	Left	2	0	0	2A	J07A3651	No	ER+(40%)、PR++(25%)、Her-2(3+)、CK5/6+、P63-、E-Cadherin+、34βE12-、P120+、ki-67++（35%）、Calponin-	1+，40%	2+，25%	3+	++，35%
Tumor	J07A3657	Breast	Famale	65	Yes	No	invasive ductal carcinoma	II-III	2.6*2.5*1.8cm	Left	2	0	0	2A	J07A3657	Yes	ER+（30%）、PR+（50%）、Her-2（1+）、p120+、CK5/6-、EGFR-、E-Cadherin+、34βE12+、Ki-67+（40%）、P53-	1+，30%	2+，50%	1+	+，40%
Tumor	J07A3660	Breast	Famale	57	Yes	No	invasive ductal carcinoma	II-III	2.7*2.3*1.8cm	Left	2	0	0	2A	J07A3660	No	ER+（10%）、PR-、Her-2(1+)、CK5/6+、EGFR+、E-Cadherin+、34βE12+、p53-、Ki-67+（10%）、P120+	3+，10%	-	1+	+，10%
Tumor	J07A3662	Breast	Famale	48	Yes	No	invasive ductal carcinoma and invasive Micropapillary Carcinoma	II-III	2.5*1.7*1.5cm	Left	2	0	0	2A	J07A3662	No	ER-、PR-、Her-2(3+)、CK5/6-、P63-、Calponin-、E-Cadherin+、34βE12+、Ki-67++（25%）、P120+；	-	-	3+	++，25%
Tumor	J07A3665	Breast	Famale	58	Yes	No	invasive ductal carcinoma	II	3.5*3*2cm	Left	2	0	0	2A	J07A3665	No	ER+（＞90%）、PR+（80%）、Her-2(0)、CK5/6-、E-Cadherin+、34βE12-、p53-、Ki-67+（15%）、P120+、Syn+、CgA-、CD56-	3+，＞90%	2+3+，80%	-	+，15%
Tumor	J07A3666	Breast	Famale	59	Yes	No	invasive ductal carcinoma	II	1.6*1.4*1.2cm	Left	1	1	0	2A	J07A3666	Yes	ER-、PR-、Her-2（3+）、CK5/6-、EGFR-、E-Cadherin+、34βE12+、p53+（40%）、Ki-67+（25-30%）、P120（+）	-	-	3+	+，25-30%
Tumor	J07A3590	Breast	Famale	80	Yes	No	invasive ductal carcinoma	II	2.7*1.9*1.6cm	Left	2	1	0	2B	J07A3590	Yes	ER+++（90%）、PR+++（40%）、Her-2(1+)、CK5/6+、P63-、E-Cadherin+、34βE12+、Calponin-、Ki-67+（10%）、P120+	3+，90%	3+，40%	1+	+，10%
Tumor	J07A3597	Breast	Famale	51	Yes	No	invasive ductal carcinoma	III	2.3*1.7*1.6cm	Right	2	1	0	2B	J07A3597	Yes	ER++（70%）、PR+++（40%）、Her-2(0)、CK5/6-、E-Cadherin+、34βE12-、P63-、Ki-67+（30%）、P120+、Calponin-	2+，70%	3+，40%	-	+，30%
Tumor	J07A3600	Breast	Famale	47	Yes	No	invasive ductal carcinoma	II	4.3*3.6*2.3cm	Right	2	1	0	2B	J07A3600	Yes	ER+++（90%）、PR++（80%）、Ki-67+(30%)、Her-2(3+)、CK5/6-、P63-、E-Cadherin+、34βE12-、Calponin-、P120+	3+，90%	2+，80%	3+	+，30%
Tumor	J07A3613	Breast	Famale	50	Yes	No	invasive ductal carcinoma and invasive Lobular Carcinoma	II	4*2*1.8cm	Right	2	1	0	2B	J07A3613	Yes	ER+（90%）、PR+（90%）、Her-2(2+)、CK5/6-、P120+、E-Cadherin+、34βE12+、p53-、Ki-67+（8%）	3+，90%	3+，90%	2+	+，8%
Tumor	J07A3624	Breast	Famale	45	Yes	No	invasive ductal carcinoma	II	3*2*2cm	Left	2	1	0	2B	J07A3624	No	ER+(40%)、PR++(40%)、ki-67++（25%）、CerbB-2(1+)、CK5/6-、E-Cadherin+、34βE12-、P120+、P63-、Calponin-	1+，40%	2+，40%	1+	++，25%
Tumor	J07A3626	Breast	Famale	42	Yes	No	invasive ductal carcinoma and mucinous Carcinoma	II	7.5*3.2*2cm	Right	3	0	0	2B	J07A3626	No	ER+（40%）、PR+（20%）、HER-2(1+)、CK5/6-、P63-、Calponin-、E-Cadherin+、P120+、34βE12+、p53+、Ki-67+（25%）	3+，40%	1+-2+，20%	1+	+，25%
Tumor	J07A3627	Breast	Famale	54	Yes	No	invasive ductal carcinoma and intraductal carcinoma	II-III	2.3*1.6*1.5cm	Left	2	1	0	2B	J07A3627	Yes	ER+(90%）、PR+(80%）、HER-2(1+)、CK5/6-、P63-、EGFR-、E-Cadherin+、34βE12-、P120+、P53+(20%）、ki-67+(20%）	3+，90%	2+，80%	1+	+，20%
Tumor	J07A3628	Breast	Famale	57	Yes	No	invasive ductal carcinoma	II-III	3.3*3.0*2.5cm	Left	2	1	0	2B	J07A3628	Yes	ER+++(90%)、PR+(10%)、Her-2(2+)、CK5/6-、P63-、P120-、E-Cadherin+、34βE12-、ki-67+(50%）、Calponin-、P53+(20%)	3+，90%	1+，10%	2+	+，50%
Tumor	J07A3629	Breast	Famale	72	Yes	No	invasive ductal carcinoma	II-III	3*2.7*2.5cm	Right	2	1	0	2B	J07A3629	Yes	ER+++(80%)、PR+(60%)、Her-2(0)、CK5/6-、P63-、P120-、E-Cadherin+、34βE12-、ki-67+(20%）、Calponin-	3+，80%	1+，60%	-	+，20%
Tumor	J07A3633	Breast	Famale	45	Yes	No	invasive ductal carcinoma and invasive Micropapillary Carcinoma	II-III	2.2*3*2.7cm	Left	2	1	0	2B	J07A3633	Yes	ER+（40%）、PR+（15%）、Her-2(2+)、CK5/6-、EGFR+、P63-、E-Cadherin+、34βE12+、p53++（40%）、Ki-67+（30%）、P120+	2+，40%	1+，15%	2+	+，30%
Tumor	J07A3642	Breast	Famale	54	Yes	No	invasive ductal carcinoma and invasive Micropapillary Carcinoma	II-III	2.8*2.5*3cm	Right	2	1	0	2B	J07A3642	Yes	ER+（30%）、PR+（30%）、Her-2(3+)、CK5/6-、EGFR+、E-Cadherin+、34βE12+、P120+、p53++（60%）、Ki-67+（30%）	2+，30%	3+，30%	3+	+，30%
Tumor	J07A3645	Breast	Famale	42	Yes	No	invasive ductal carcinoma	II-III	3.5*3*2cm	Left	2	1	0	2B	J07A3645	Yes	ER+（10%）、PR+（30%）、Her-2(3+）、P120+、CK5/6-、EGFR+、E-Cadherin+、34βE12-、p53+（40%）、Ki-67+（20%）	1+，10%	2+，30%	3+	+，20%
Tumor	J07A3648	Breast	Famale	53	Yes	No	invasive ductal carcinoma	II	3.5*3.2*2cm	Right	2	1	0	2B	J07A3648	Yes	ER+（90%）、PR+（90%）、Her-2(-)、CK5/6-、EGFR-、E-Cadherin+、34βE12-、p53-、Ki-67+（5%）、P120+	3+，90%	3+，90%	-	+，5%
Tumor	J07A3653	Breast	Famale	49	Yes	No	invasive ductal carcinoma	III	2.8*2.5*1.5cm	Right	2	1	0	2B	J07A3653	Yes	ER-、PR-、Her-2(3+)、ki-67+++（40%）、CK5/6-、P63-、P120+、E-Cadherin+、CK-H(+)、Calponin-；	-	-	3+	+++，40%
Tumor	J07A3655	Breast	Famale	49	Yes	No	invasive ductal carcinoma	III	3.5*3*2cm	Left	2	1	0	2B	J07A3655	Yes	ER+（90%）、PR+（70%）、Her-2(1+)、CK5/6-、E-Cadherin+、34βE12-、p53+（50%）、Ki-67+（20%）、CgA-、Syn-、CD56-、P120+	3+，90%	2+，70%	1+	+，20%
Tumor	J07A3670	Breast	Famale	46	Yes	No	invasive Micropapillary Carcinoma	III	3.5*2.5*1.2cm	Right	2	1	0	2B	J07A3670	Yes	ER-、PR-、HER-2（3+）、CK5/6-、E-Cadherin+、34βE12+、ki-67+（40%）、P120+	-	-	3+	+，40%
Tumor	J07A3672	Breast	Famale	47	Yes	No	invasive Lobular Carcinoma	I	1.2*1*1.8cm	Right	3	0	0	2B	J07A3672	No	ER+（80%）、PR+（90%）、HER-2（0）、CK5/6-、EGFR-、E-Cadherin+、34βE12+、P120+、Ki-67+（80%）、P63+、CD34+	1+，80%	1+，90%	-	+，80%
Tumor	J07A3593	Breast	Famale	48	Yes	No	invasive ductal carcinoma	II	9.5*5.5*2.0cm	Left	3	1	0	3A	J07A3593	Yes	ER+（20%）、PR-、Her-2(3+)、CK5/6-、P63-、E-Cadherin+、34βE12-、Ki-67+（30%）、Calponin-、P120+	1+，20%	-	3+	+，30%
Tumor	J07A3606	Breast	Famale	52	Yes	No	invasive ductal carcinoma	II-III	3.5*2.2*1cm	Right	2	2	0	3A	J07A3606	Yes	ER+（5%）、PR-、Her-2(3+)、CK5/6-、E-Cadherin+、34βE12+、P63-、Ki-67+（40%）、Calponin-、P120+	1+，5%	-	3+	+，40%
Tumor	J07A3608	Breast	Famale	45	Yes	No	invasive ductal carcinoma, invasive Micropapillary Carcinoma and invasive Lobular Carcinoma	II-III	1.5*1.5*0.7cm	Left	3	1	0	3A	J07A3608	Yes	ER++～+++（90%）、PR++～+++（90%）、HER-2(1+)、EMA+、CK5/6-、P63-、Calponin-、E-Cadherin+、34βE12+、P120+、Ki-67+（20%）、EGFR-	++～+++，90%	2+-3+，90%	1+	+，20%
Tumor	J07A3620	Breast	Famale	42	Yes	No	invasive ductal carcinoma and invasive Micropapillary Carcinoma	II-III	2.5*1*1cm	Right	2	2	0	3A	J07A3620	Yes	ER+（40%）、PR+(20%）、Her-2(1+)、CK5/6-、EGFR+、EMA+、E-Cadherin+、34βE12-、p120+、P53-、ki-67+(18%）	1+，40%	2+，20%	1+	+，18%
Tumor	J07A3639	Breast	Famale	38	Yes	No	invasive ductal carcinoma and invasive Micropapillary Carcinoma	II-III	2*0.7*0.7cm	Right	2	2	0	3A	J07A3639	Yes	ER+(90%）、PR+(70%）、Her-2(2+)、E-Cadherin+、34βE12-、CK5/6-、P120+、P53+、ki-67+(20%）、EGFR+、EMA+	2+，90%	2+-3+，70%	2+	+，20%
Tumor	J07A3656	Breast	Famale	61	Yes	No	invasive ductal carcinoma	II	2.5*2.3*2cm	Left	2	2	0	3A	J07A3656	Yes	ER+++（90%）、PR++（80%）、Her-2(0)、CK5/6-、Calponin-、E-Cadherin+、34βE12-、P120+、P63-、Ki-67+（15%）	3+，90%	2+，80%	-	+，15%
Tumor	J07A3658	Breast	Famale	47	Yes	No	invasive ductal carcinoma	II-III	5*4*2cm	Left	2	2	0	3A	J07A3658	Yes	ER+（10%）、PR+（40%）、Her-2(0)、CK5/6-、P120+、E-Cadherin+、34βE12-、p53+（20%）、Ki-67+（20%）	1+，10%	2+，40%	-	+，20%
Tumor	J07A3663	Breast	Famale	67	Yes	No	invasive ductal carcinoma	II-III	2*1.5*1.4cm	Left	1	2	0	3A	J07A3663	No	ER+（80%）、PR+（20%）、Her-2(1+)、CK5/6-、P63-、E-Cadherin+、34βE12+、P120+、Ki-67+（15-20%）、CgA-、Syn-、CD56-、P53-、S-100(-)	3+，80%	3+，20%	1+	+，15-20%
Tumor	J07A3664	Breast	Famale	50	Yes	No	invasive ductal carcinoma	III	2*1.5*0.7cm	Left	3	1	0	3A	J07A3664	Yes	ER+（70%）、PR+（20%）、Her-2(3+)、CK5/6-、E-Cadherin+、34βE12+、p53-、Ki-67+（40%）、P120+、Syn-、CgA+、CD56-	2+-3+，70%	2+，20%	3+	+，40%
Tumor	J07A3667	Breast	Famale	44	Yes	No	invasive ductal carcinoma	II	3*2.5*2cm	Right	2	2	0	3A	J07A3667	Yes	ER+（60%）、PR+（50%）、Her-2（2+）、EGFR+、E-Cadherin+、34βE12+、p53+（20%）、Ki-67+（20%）、P120（+）、CK5/6-	3+，60%	3+，50%	2+	+，20%
Tumor	J07A3592	Breast	Famale	67	Yes	No	invasive ductal carcinoma	II	2.6*1.6*1.3cm	Right	2	3	0	3C	J07A3592	Yes	ER-、PR-、Her-2(3+)、CK5/6-、P63-、E-Cadherin+、34βE12+、Ki-67+（10%）、Calponin-、P120+	-	-	3+	+，10%
Tumor	J07A3607	Breast	Famale	45	Yes	No	invasive ductal carcinoma and invasive Lobular Carcinoma	II	2.5*1.5*1cm	Left	3	3	0	3C	J07A3607	Yes	ER-、PR-、Her-2(3+)、CK5/6-、P120+、E-Cadherin+、34βE12+、P53-、Ki-67+（10%）、AR-、Calponin-	-	-	3+	+，10%
Tumor	J07A3610	Breast	Famale	54	Yes	No	invasive ductal carcinoma	II	4*2*2cm	Right	2	3	0	3C	J07A3610	Yes	ER-、PR-、Her-2(3+)、CK5/6-、P120+、E-Cadherin+、34βE12+、P63-、Ki-67+++（25%）、（CD34、D2-40）+、Calponin-	-	-	3+	+++，25%
Tumor	J07A3611	Breast	Famale	56	Yes	No	invasive ductal carcinoma	II	6*3*3.5cm	Right	3	3	0	3C	J07A3611	Yes	ER+++（80%）、PR++（60%）、CerbB-2(2+)、CK5/6-、P120+、E-Cadherin+、34βE12±、P63-、Ki-67+++（25%）、CgA-、Syn-、CD56-、EMA+；	3+，80%	2+，60%	2+	+++，25%
Tumor	J07A3612	Breast	Famale	70	Yes	No	invasive ductal carcinoma	II-III	4*2.8*2cm	Left	4	3	0	3C	J07A3612	Yes	ER-、PR-、Her-2(3+)、CK5/6-、P120-、E-Cadherin+、34βE12-、P63-、Ki-67+（50%）、Calponin-	-	-	3+	+，50%
Tumor	J07A3614	Breast	Famale	45	Yes	No	invasive ductal carcinoma，invasive Micropapillary Carcinoma and mucinous Carcinoma	II-III	5.5*4.7*3cm	Left	3	3	0	3C	J07A3614	Yes	ER+（80%）、PR-、Her-2(2+)、CK5/6-、EGFR-、P120+、E-Cadherin+、34βE12-、p53-、Ki-67+（8%）	2+，80%	-	2+	+，8%
Tumor	J07A3616	Breast	Famale	64	Yes	No	invasive ductal carcinoma	III	2.5*2.5*1.3cm、2.3*1.5*1.5cm	Right	2	3	0	3C	J07A3616	Yes	ER+（80%）、PR+（60%）、ki-67++（30%）、P120+、CerbB-2(0)、CK5/6-、E-Cadherin+、34βE12-、P63-、Calponin-、P53+(10%)	1+，80%	1+，60%	-	++，30%
Tumor	J07A3618	Breast	Famale	63	Yes	No	invasive ductal carcinoma	II	3.0*1.5*1.5cm	Left	2	3	0	3C	J07A3618	Yes	ER++（90%）、PR+++（90%）、CerbB-2(0)、CK5/6-、P120+、E-Cadherin+、34βE12-、P63±、Ki-67+++（40%）、Calponin-	2+，90%	3+，90%	-	+++，40%
Tumor	J07A3621	Breast	Famale	42	Yes	No	invasive ductal carcinoma	II-III	2.0*1.5*1.5cm、2.0*1.0*1.0cm、5.0*3.0*2.0cm	Left	3	3	0	3C	J07A3621	Yes	ER-、PR+(10%)、ki-67+(20%）、CerbB-2(1+)、P120+、CK5/6-、E-Cadherin+、34βE12-、P63-、Calponin-	-	1+，10%	1+	+，20%
Tumor	J07A3630	Breast	Famale	52	Yes	No	invasive Micropapillary Carcinoma	III	2.5*1.8*1.5cm	Right	2	3	0	3C	J07A3630	Yes	ER+（70%）、PR+（20%）、Her-2(3+)、CK5/6-、EGFR-、E-Cadherin+、34βE12+、p53-、Ki-67+（30%）、P120（+）、EMA+	2+，70%	2+，20%	3+	+，30%
Tumor	J07A3634	Breast	Famale	57	Yes	No	invasive Micropapillary Carcinoma	III	2.8*2.5*2cm	Right	4	3	0	3C	J07A3634	Yes	ER++（90%）、PR+（10%）、Her-2(1+)、P120+、CK5/6-、E-Cadherin+、34βE12±、P63-、Ki-67++（25%）、Calponin-、EMA+、CEA+	2+，90%	1+，10%	1+	++，25%
Tumor	J07A3635	Breast	Famale	52	Yes	No	invasive ductal carcinoma	II-III	2*1.5*1cm	Left	1	3	0	3C	J07A3635	Yes	ER+（5%）、PR+（2%）、HER-2(3+）、CK5/6-、EGFR+、E-Cadherin+、34βE12+、P53-、Ki-67+（20%）、P120+	2+，5%	1+，2%	3+	+，20%
Tumor	J07A3644	Breast	Famale	73	Yes	No	invasive ductal carcinoma	II	3.5*2*1.5cm	Left	3	3	0	3C	J07A3644	No	ER-、PR-、CerbB-2(3+)、CK5/6-、P120+、E-Cadherin+、34βE12-、P63-、Calponin-、Ki-67+（20%）	-	-	3+	+，20%
Tumor	J07A3659	Breast	Famale	60	Yes	No	invasive ductal carcinoma	III	2.2*1.5*1.5cm	Right	2	3	0	3C	J07A3659	Yes	ER-、PR-、Her-2(3+)、CK5/6-、EGFR-、E-Cadherin+、34βE12-、p53-、Ki-67+（20%）、P120+	-	-	3+	+，20%
Tumor	J07A3674	Breast	Famale	65	Yes	No	invasive ductal carcinoma	II	3.5*3*1.5cm	Left	2	3	0	3C	J07A3674	Yes	ER+（＞90%）、PR+（10%）、Her-2(3+)、CK5/6-、EGFR-、E-Cadherin+、34βE12-、p53++（30%）、Ki-67+（40%）、P120+	3+，＞90%	2+，10%	3+	+，40%
